# Stochastic Gene Expression in Auxin Signaling in the Floral Meristem of *Arabidopsis thaliana*

**DOI:** 10.1101/2024.10.03.616583

**Authors:** Shuyao Kong, Mingyuan Zhu, Adrienne H.K. Roeder

## Abstract

Cells display striking stochasticity in gene expression, which plays an important role in development, disease, and regeneration. Previous studies have found stochastic gene expression in bacteria, yeast, and from constitutive promoters in Arabidopsis. However, most promoters are non-constitutive. Stochastic gene expression from non-constitutive promoters in a multicellular organism, especially those with key developmental roles, remains largely uncharacterized. Here, we report stochastic expression of auxin responsive genes in the Arabidopsis floral meristem, using promoter reporters of DR5, *ARABIDOPSIS HISTIDINE PHOSPHOTRANSFER PROTEIN6* (*AHP6*), and *DNA BINDING WITH ONE FINGER5.8* (*DOF5.8*). We found highly variable DR5 expression patterns among younger meristems. Such variability is not attributed to heterogeneity in auxin perception, but to downstream stochastic expression of DR5, mainly influenced by cell-intrinsic molecular noise. Expression of *AHP6* and *DOF5.8* is also noisy, although their noise is lower and has distinct spatiotemporal patterns unlike DR5. Finally, we propose spatial averaging as a mechanism that buffers cellular gene expression noise, allowing the formation of robust global expression patterns. Our study reveals stochastic gene expression downstream of auxin signaling, a key developmental player. Thus, stochastic gene expression from non-constitutive promoters, including those involved in hormone signaling, is an ordinary part of multicellular life.
