## Supplementary Data 1 for "Stochastic Gene Expression in Auxin Signaling in the Floral Meristem of *Arabidopsis thaliana*": Primer sequences.xlsx

### Sheet: Sheet1
Name	Description	Sequence	Product
oSK315	mScarlet-I-linker-N7 Fwd PCR primer	ggactcagaccgcaaagctcaa	609 bp
oSK316	mScarlet-I-linker-N7 Rev PCR primer	gctcttcacgcttgaattcggc	609 bp
oSK321	pNOS-BastaR-NOSter Fwd PCR primer	gcgcgttcaaaagtcgcctaag	630 bp
oSK322	pNOS-BastaR-NOSter Rev PCR primer	cagaaacccacgtcatgccagt	630 bp
oSK323	HPPD Fwd primer, Kihara et al. 2006	GCGCTTCCATCACATCGAGTTC	520 bp
oSK324	HPPD Rev primer, Kihara et al. 2006	AATCCAATGGGAACGACGACGC	520 bp
